# Inferring circadian phases and quantifying biological desynchrony across single-cell transcriptomes

**DOI:** 10.64898/2026.03.30.715278

**Authors:** Andrea Salati, Yves Paychère, Vincent Hahaut, Cédric Gobet, Felix Naef

## Abstract

Single-cell RNA sequencing (scRNA-seq) reveals heterogeneity in circadian clock states across individual cells, yet accurately inferring circadian phase and distinguishing biological desynchrony from technical noise remains challenging. Here, we introduce *scRitmo*, a probabilistic framework that infers single-cell circadian phases from mRNA count data, providing both a point estimate and a posterior uncertainty for each cell. A simulation-calibrated variance decomposition separates the observed phase dispersion into biological and technical components, enabling direct estimation of intercellular desynchrony. We validate *scRitmo* using deeply sequenced unsynchronized fibroblasts, where inferred transcriptomic phases accurately predict protein-level oscillations of a circadian reporter. Applied to murine scRNA-seq datasets from liver, aorta, and skin, *scRitmo* outperforms existing methods and reveals cell-type-specific levels of phase coherence. In SABER-FISH time-series data, the method recovers the progressive accumulation of desynchrony following synchronization, and in Drosophila clock neurons it captures cell-type-specific phase shifts and the expected increase in phase dispersion under constant darkness relative to light-dark entrainment. Together, *scRitmo* provides a principled approach for quantifying circadian (de)synchrony from transcriptomic data, decoupling biological phase variability from measurement noise across tissues, organisms, and experimental conditions.
