## Supplemental table 2 for "Inferring circadian phases and quantifying biological desynchrony across single-cell transcriptomes"

### Sheet: Drosophila_brain
a_0	a_1	b_1	disp	BIC	pvalue	r2	pvalue_correctedBH	phase	amp	log2fc	log10_mean
-11.1575	-0.631901	1.3917	0.1	-9.98647	0.000323033	0.279953	0.0383871	1.99805	1.52844	4.41015	-4.84566
-6.64285	0.669243	0.400453	0.1	-36.3194	6.49114e-10	0.202483	5.20671e-07	0.540354	0.779903	2.25032	-2.88495
-11.3557	1.08352	-1.31704	0.1	-10.2938	0.000277018	0.282405	0.0362781	5.40354	1.70546	4.92091	-4.9317
-7.18365	-0.629008	0.238015	0.1	-24.7886	2.07107e-07	0.173737	7.38337e-05	2.77717	0.672532	1.94052	-3.11982
-6.87007	-0.686834	-0.0319361	0.1	-27.3385	5.78734e-08	0.187262	2.32109e-05	3.18557	0.687574	1.98392	-2.98363
-11.5103	-1.78588	-0.974064	0.1	-18.4947	4.81845e-06	0.395448	0.00134435	3.63796	2.03424	5.86957	-4.99885
-8.37827	-0.24397	0.825811	0.1	-29.7042	1.77333e-08	0.244981	7.58629e-06	1.85982	0.861094	2.48459	-3.63864
-8.6593	0.997541	-0.0125423	0.1	-34.8115	1.31389e-09	0.247523	6.48557e-07	6.27062	0.99762	2.87852	-3.76069
-8.92798	0.457432	-0.582606	0.1	-12.7387	8.56636e-05	0.157353	0.0144659	5.37841	0.740725	2.13728	-3.87737
-7.11075	0.390008	0.784487	0.1	-46.0455	5.01543e-12	0.254629	6.43681e-09	1.11212	0.876082	2.52784	-3.08816
-6.17105	-0.407302	-0.608345	0.1	-35.4292	1.01303e-09	0.131193	5.90964e-07	4.12177	0.732105	2.11241	-2.68005
-8.73662	-0.684625	-0.35891	0.1	-13.8818	4.83688e-05	0.164433	0.00912889	3.6254	0.772999	2.2304	-3.79427
-8.2295	1.02253	0.0686413	0.1	-39.925	1.06998e-10	0.261495	9.80862e-08	0.069115	1.02483	2.95703	-3.57403
-10.7314	0.507976	1.17745	0.1	-9.73581	0.000384472	0.225275	0.0432835	1.16239	1.28235	3.70008	-4.6606
-10.7077	-0.674032	-1.1785	0.1	-11.4711	0.000161457	0.252205	0.0225232	4.19088	1.35764	3.91731	-4.6503
-7.84423	-0.332951	0.392184	0.1	-10.2132	0.000302839	0.110597	0.0388664	2.27451	0.514456	1.48441	-3.40671
-4.01358	0.193732	0.372889	0.1	-10.1797	0.000307954	0.0554955	0.0380027	1.09327	0.420212	1.21247	-1.74308
-4.47808	-0.344794	-0.400055	0.1	-16.9824	1.02635e-05	0.0866199	0.00263445	4.00239	0.528134	1.52387	-1.94481
-8.9433	-0.115196	1.19149	0.1	-50.2529	6.11955e-13	0.333367	9.81729e-10	1.66504	1.19704	3.45394	-3.88402
-10.6922	-0.853742	-1.18012	0.1	-14.3601	3.80811e-05	0.30885	0.00763646	4.08407	1.45656	4.20274	-4.64357
-9.03295	-0.720729	-1.51861	0.1	-81.8456	0	0.466603	0	4.26628	1.68096	4.85022	-3.92296
-8.93719	-0.68668	0.116209	0.1	-10.199	0.000304993	0.153426	0.0383753	2.97195	0.696442	2.00951	-3.88137
-6.69161	0.312056	-0.462811	0.1	-18.0208	6.1068e-06	0.128611	0.0016328	5.30301	0.558185	1.61058	-2.90613
-8.13356	0.38338	0.166588	0.1	-2.16029	0.0169773	0.0667605	0.419013	0.408407	0.418009	1.20612	-3.53236
-7.75995	-0.242119	-0.101589	0.1	2.36805	0.163375	0.0254393	0.807066	3.53743	0.262568	0.75761	-3.3701
-10.9773	-0.759794	1.29737	0.1	-9.93642	0.000347779	0.271433	0.0398517	2.09858	1.50348	4.33812	-4.76738
-8.90377	0.719292	-0.423472	0.1	-18.9746	3.60998e-06	0.17845	0.00110311	5.74911	0.83469	2.40841	-3.86686
-9.91069	0.820941	-0.537971	0.1	-10.4774	0.000252722	0.176916	0.0345047	5.70513	0.981506	2.83203	-4.30416
-8.06426	-0.651568	0.0855188	0.1	-15.5607	2.08936e-05	0.157622	0.00478836	3.00965	0.657155	1.89615	-3.50226
-9.12312	-0.474232	-0.0865011	0.1	-1.13951	0.0282832	0.074255	0.494532	3.32381	0.482056	1.39092	-3.96212
-6.26462	-0.728001	-0.251621	0.1	-35.7249	8.73809e-10	0.159988	5.60723e-07	3.4746	0.770259	2.2225	-2.72069
-7.30285	-0.832778	-0.150905	0.1	-35.8559	8.1841e-10	0.226543	5.83526e-07	3.32381	0.846337	2.44201	-3.17159
